# Improved spike-in normalization clarifies the relationship between active histone modifications and transcription

**DOI:** 10.1101/2025.11.25.690627

**Authors:** Lauren Patel, Yuwei Cao, Tianyao Xu, Eduardo Modolo, Tamar Dishon, Lingzhi Zhang, Eric Mendenhall, Sven Heinz, Itamar Simon, Christopher Benner, Alon Goren

## Abstract

Spike-in normalization enables quantitative analysis of ChIP-sequencing (ChIP-seq) signal. Here we introduce a novel robust dual-spike-in normalization approach for ChIP-seq (ChIP-wrangler). We identify optimal conditions, such as the ratio between the spike-in species and the target, demonstrate the ability of this approach to detect technical artefacts, and use ChIP-wrangler to revisit recent claims that active histone marks are dependent on transcription. Concerned that previous studies improperly used spike-in normalization to arrive at their conclusions, we used ChIP-wrangler to show that acute depletion of RNA polymerase II (RNAPII) has only a modest impact on the levels of H3K4me3 and H3K27ac. In line with other studies, our results provide proof that the maintenance of histone acetylation is not merely a consequence of ongoing transcription. Further, we show that promoters and enhancers are differentially impacted by inhibiting transcription. Specifically, of the 5.9% peaks that showed a decrease in H3K27ac following depletion of RNAPII, 82% are promoter-distal and contain enhancer-related DNA binding motifs. Further, the small subset of regions that gain acetylation (0.35%) were enriched for stress response motifs. Our innovative ChIP-seq normalization approach provides increased rigor and “guardrails” for successful spike-in normalization, and as applied here refines the understanding of the intricate crosstalk between RNAPII activity and histone marks associated with transcription.
