## Supplementary material for "Improved spike-in normalization clarifies the relationship between active histone modifications and transcription": Patel-etal-biorxiv-Supplemental-Table-revision2 -submit

### Sheet: Description of Columns
Supplemental Table 1. Metadata for Dual Spike-ins
Column Name	Description
library ID	library Identifier (matching GEO samples)
cell	cell type of interest
IP	antibody target
biorep	biological replicate
techrep	technical replicate
bwa hg38 -q 50	Number of reads aligned to H. sapiens genome when aligning with BWA MEM to concatenated genome of hg38 + dm6 + sacCer3. Reads filtered to remove PCR duplicates, or to deduplicate UMIs if present and filtered to remove reads with MAPQ < 50 (details in Methods).
bwa dm6 -q 50	Number of reads aligned to D. melanogaster genome when aligning with BWA MEM to concatenated genome of hg38 + dm6 + sacCer3. Reads filtered to remove PCR duplicates, or to deduplicate UMIs if present and filtered to remove reads with MAPQ < 50 (details in Methods).
bwa sac3 -q 50	Number of reads aligned to S. cerevisiae genome when aligning with BWA MEM to concatenated genome of hg38 + dm6 + sacCer3. Reads filtered to remove PCR duplicates, or to deduplicate UMIs if present and filtered to remove reads with MAPQ < 50 (details in Methods).
dm6/hg38	Ratio of filtered reads from D. melanogaster / H. sapiens (Column 9/Column 8(
sac3/hg38	Ratio of filtered reads from D. melanogaster / H. sapiens (Column 10/Column 8(
dm6/hg38 IP/input	Ratio of IP/input Column 11
sac3/hg38 IP/input	Ratio of IP/input Column 12
dm6/hg38 IP/input control norm	Column 14, normalized by the average of control samples in batch.
sac3/hg38 IP/input control norm	Column 15, normalized by the average of control samples in batch.
dm6 IP signal	IP signal in D. melanogaster, quantified as in Methods.
sac3 IP signal	IP signal in S. cerevisiae, quantified as in Methods.
dm6 eff IP/input	Ratio of IP/input Column 18
sac3 eff IP/input	Ratio of IP/input Column 19
dm6 eff control norm	Column 20, normalized by the average of control samples in batch.
sac3 eff control norm	Column 21, normalized by the average of control samples in batch.
dm6 normfactor snr adj	Column 16 multiplied by Column 22, the final fly normalization factor.
sac3 normfactor snr adj	Column 17 multiplied by Column 23, the final yeast normalization factor.
dual normfactor snr adj	The average of columns 24 and 25, the final dual normalization factor.

### Sheet: Supplemental Table 1
library ID	cell	IP	biorep	techrep		bwa hg38 -q 50	bwa dm6 -q 50	bwa sac3 -q 50	dm6/hg38	sac3/hg38	dm6/hg38 IP/input	sac3/hg38 IP/input	dm6/hg38 IP/input control norm	sac3/hg38 IP/input control norm	dm6 IP signal	sac3 IP signal	dm6 eff IP/input	sac3 eff IP/input	dm6 eff control norm	sac3 eff control norm	dm6 normfactor snr adj	sac3 normfactor snr adj	dual normfactor snr adj
HeLa-S3_100sync_0inter_1_H3K9ac_1	HeLa-S3	H3K9ac	1	1		8446795	787637	3384998	0.0932468	0.400743	8.25263	50.5716	0.942031	0.926479	22496.6	165939	6720.68	0.995124	0.988396	0.999167	0.9311	0.925707	0.928404
HeLa-S3_100sync_0inter_1_H3K9ac_2	HeLa-S3	H3K9ac	1	2		8000672	719513	3165051	0.0899316	0.395598	7.95922	49.9223	0.908538	0.914584	22511	166042	6735.15	0.99574	0.990524	0.999786	0.899929	0.914388	0.907158
HeLa-S3_100sync_0inter_1_H3K9ac_3	HeLa-S3	H3K9ac	1	3		7144407	812865	3581432	0.113776	0.501292	10.0696	63.2602	1.14943	1.15894	22718.8	166251	6942.91	0.996997	1.02108	1.00105	1.17366	1.16015	1.16691
HeLa-S3_75sync_25inter_1_H3K9ac_1	HeLa-S3	H3K9ac	1	1		9000686	478856	2350718	0.0532022	0.261171	4.96302	34.0295	0.566525	0.623425	22547.1	165788	6860.25	0.991511	1.00892	0.995539	0.57158	0.620643	0.596112
HeLa-S3_75sync_25inter_1_H3K9ac_2	HeLa-S3	H3K9ac	1	2		10985910	499861	2263534	0.0455002	0.20604	4.24454	26.8461	0.48451	0.491824	22465.2	165798	6778.33	0.991568	0.996875	0.995596	0.482996	0.489659	0.486327
HeLa-S3_75sync_25inter_1_H3K9ac_3	HeLa-S3	H3K9ac	1	3		8336422	443340	2215916	0.0531811	0.265811	4.96106	34.6341	0.566301	0.634502	22570.4	165844	6883.59	0.991845	1.01236	0.995874	0.573297	0.631884	0.602591
HeLa-S3_50sync_50inter_1_H3K9ac_1	HeLa-S3	H3K9ac	1	1		11129385	416659	2308097	0.0374377	0.207388	3.48356	27.8549	0.397645	0.510306	22522.1	165452	6688.72	0.989328	0.983696	0.993348	0.391162	0.506912	0.449037
HeLa-S3_50sync_50inter_1_H3K9ac_2	HeLa-S3	H3K9ac	1	2		13553505	509021	2532542	0.0375564	0.186855	3.4946	25.0971	0.398905	0.459783	22715.2	165822	6881.83	0.991538	1.0121	0.995567	0.403731	0.457745	0.430738
HeLa-S3_50sync_50inter_1_H3K9ac_3	HeLa-S3	H3K9ac	1	3		9924828	349112	1631292	0.0351756	0.164365	3.27307	22.0764	0.373618	0.404443	22469.2	165734	6635.79	0.991018	0.975912	0.995044	0.364618	0.402438	0.383528
HeLa-S3_25sync_75inter_1_H3K9ac_1	HeLa-S3	H3K9ac	1	1		15148990	418195	2170994	0.0276055	0.143309	2.8177	18.4159	0.321638	0.337381	22487.9	165501	6706.13	0.988766	0.986257	0.992783	0.317218	0.334946	0.326082
HeLa-S3_25sync_75inter_1_H3K9ac_2	HeLa-S3	H3K9ac	1	2		13756662	398818	2033007	0.0289909	0.147783	2.95911	18.9908	0.33778	0.347914	22450.1	165807	6668.37	0.990593	0.980703	0.994618	0.331262	0.346041	0.338652
HeLa-S3_25sync_75inter_1_H3K9ac_3	HeLa-S3	H3K9ac	1	3		13266098	319323	1528437	0.0240706	0.115214	2.4569	14.8054	0.280453	0.271238	21914.5	165636	6132.78	0.989574	0.901935	0.993595	0.25295	0.269501	0.261225
HeLa-S3_5sync_95inter_1_H3K9ac_1	HeLa-S3	H3K9ac	1	1		7326623	191866	1000944	0.0261875	0.136617	2.66894	19.0381	0.304657	0.348782	22516.4	165241	6686.77	0.987588	0.983409	0.991601	0.299603	0.345852	0.322728
HeLa-S3_5sync_95inter_1_H3K9ac_2	HeLa-S3	H3K9ac	1	2		13886959	305756	1478948	0.0220175	0.106499	2.24395	14.841	0.256145	0.27189	22060.3	165382	6230.72	0.988431	0.916339	0.992447	0.234715	0.269837	0.252276
HeLa-S3_5sync_95inter_1_H3K9ac_3	HeLa-S3	H3K9ac	1	3		12366591	301884	1619151	0.0244113	0.130929	2.48791	18.2455	0.283993	0.334261	22696.5	165445	6866.84	0.988807	1.00989	0.992824	0.286802	0.331862	0.309332
HeLa-S3_0sync_100inter_1_H3K9ac_1	HeLa-S3	H3K9ac	1	1		15367790	289943	1370455	0.0188669	0.0891771	1.95934	11.9509	0.223656	0.218943	21504.4	165357	5739.85	0.990343	0.844148	0.994366	0.188799	0.21771	0.203254
HeLa-S3_0sync_100inter_1_H3K9ac_2	HeLa-S3	H3K9ac	1	2		13084673	315365	1538603	0.0241019	0.117588	2.50299	15.7584	0.285714	0.288697	22755	165432	6990.43	0.990794	1.02807	0.994819	0.293733	0.287201	0.290467
HeLa-S3_0sync_100inter_1_H3K9ac_3	HeLa-S3	H3K9ac	1	3		12679536	299633	1574948	0.0236312	0.124212	2.45411	16.6461	0.280134	0.304959	22504.5	165498	6739.91	0.991184	0.991224	0.995211	0.277676	0.303498	0.290587
78_Hela_ratio1_input_r0	HeLa-S3	input	1	0		10798964	122018	85574	0.011299	0.00792428					15775.9	166752
78_Hela_ratio2_input_r0	HeLa-S3	input	1	0		12055088	129227	92521	0.0107197	0.00767485					15686.8	167207
78_Hela_ratio3_input_r0	HeLa-S3	input	1	0		11446184	123012	85220	0.010747	0.00744528					15833.4	167237
78_Hela_ratio4_input_r0	HeLa-S3	input	1	0		14501048	142069	112845	0.00979715	0.00778185					15781.8	167382
78_Hela_ratio5_input_r0	HeLa-S3	input	1	0		13326821	130762	95633	0.00981194	0.00717598					15829.6	167318
78_Hela_ratio6_input_r0	HeLa-S3	input	1	0		12866114	123891	96006	0.00962925	0.00746193					15764.6	166970
HCT116_DMSO_0hr_1_H3K27ac_1	HCT116-Rpb1	H3K27ac	1	1		13945987	113053	579329	0.00810649	0.0415409	1.14618	16.3041	1.10671	1.02249	13945.2	100469	13900.2	99443.5	0.96078	1.00486	1.06331	1.02746	1.04539
HCT116_TRP_1hr_1_H3K27ac_1	HCT116-Rpb1	H3K27ac	1	1		30649192	274202	1658552	0.00894647	0.0541141	1.22349	16.0653	1.18137	1.00751	14455.6	100348	14410.4	99315.3	0.996042	1.00357	1.17669	1.01111	1.0939
HCT116_TRP_4hr_1_H3K27ac_1	HCT116-Rpb1	H3K27ac	1	1		33150313	375064	1848459	0.011314	0.0557599	1.48923	19.3817	1.43796	1.2155	13402.1	100593	13357	99563.1	0.923232	1.00607	1.32757	1.22288	1.27523
HCT116_IAA_1hr_1_H3K27ac_1	HCT116-Rpb1	H3K27ac	1	1		30708870	359284	1866291	0.0116997	0.0607737	1.27914	19.0563	1.2351	1.19509	13978.6	100076	13932.5	99045.9	0.963012	1.00085	1.18942	1.1961	1.19276
HCT116_IAA_4hr_1_H3K27ac_1	HCT116-Rpb1	H3K27ac	1	1		30617354	253314	1469937	0.00827354	0.0480099	1.62299	22.911	1.56711	1.43683	14590.7	100683	14546.1	99671.7	1.00543	1.00717	1.57561	1.44713	1.51137
HCT116_DMSO_0hr_1_H3K27ac_2	HCT116-Rpb1	H3K27ac	1	2		15658928	102459	621871	0.00654317	0.0397135	0.925138	15.5869	0.893286	0.97751	15080.1	99506.3	15035	98480.7	1.03922	0.995136	0.928321	0.972755	0.950538
HCT116_TRP_1hr_1_H3K27ac_2	HCT116-Rpb1	H3K27ac	1	2		12950266	102202	720245	0.00789188	0.0556162	1.07927	16.5112	1.04211	1.03548	15639.4	99183	15594.1	98149.8	1.07787	0.991792	1.12326	1.02698	1.07512
HCT116_TRP_4hr_1_H3K27ac_2	HCT116-Rpb1	H3K27ac	1	2		13220992	137843	781350	0.0104261	0.0590992	1.37235	20.5424	1.3251	1.28829	14914.9	98862.6	14869.8	97832.6	1.0278	0.988587	1.36193	1.27359	1.31776
HCT116_IAA_1hr_1_H3K27ac_2	HCT116-Rpb1	H3K27ac	1	2		11472259	128119	754858	0.0111677	0.0657985	1.22098	20.6319	1.17894	1.2939	14455.8	98830.3	14409.7	97800.1	0.995996	0.988258	1.17422	1.27871	1.22647
HCT116_IAA_4hr_1_H3K27ac_2	HCT116-Rpb1	H3K27ac	1	2		13496505	104500	679836	0.00774275	0.0503713	1.51886	24.0378	1.46657	1.5075	15544.3	99349.7	15499.8	98338.5	1.07134	0.993699	1.57119	1.498	1.5346
HCT116_DMSO_0hr_1_H3K4me3_1	HCT116-Rpb1	H3K4me3	1	1		11529092	3650601	1027574	0.316643	0.0891288	44.7701	34.9815	1	1	28550	124852	633.887	121.735	1	1	1	1	1
HCT116_TRP_1hr_1_H3K4me3_1	HCT116-Rpb1	H3K4me3	1	1		14047100	4393354	1429378	0.312759	0.101756	42.772	30.2091	0.955371	0.863573	28723.1	127611	635.447	123.506	1.00246	1.01455	0.957722	0.876139	0.91693
HCT116_TRP_4hr_1_H3K4me3_1	HCT116-Rpb1	H3K4me3	1	1		9445483	4158357	1211830	0.440248	0.128297	57.9485	44.5952	1.29436	1.27482	27949.9	124188	619.912	120.575	0.977954	0.990475	1.26582	1.26268	1.26425
HCT116_IAA_1hr_1_H3K4me3_1	HCT116-Rpb1	H3K4me3	1	1		13503953	4735034	1290804	0.350641	0.0955871	38.336	29.9724	0.856287	0.856807	28199.7	124750	611.516	121.091	0.964708	0.994712	0.826066	0.852277	0.839171
HCT116_IAA_4hr_1_H3K4me3_1	HCT116-Rpb1	H3K4me3	1	1		11265380	3246229	1164359	0.28816	0.103357	56.5271	49.3234	1.26261	1.40998	28056.5	124801	629.326	123.418	0.992805	1.01383	1.25352	1.42948	1.3415
HCT116_DMSO_0hr_1_Rpb1_1	HCT116-Rpb1	H3K4me3	1	1		23252966	52648	2848	0.00226414		0.320127		1		69.0531		1.53317		1		1		1
HCT116_TRP_1hr_1_Rpb1_1	HCT116-Rpb1	H3K4me3	1	1		12225783	72691	2711	0.00594571		0.813119		2.53999		64.3304		1.42319		0.92827		2.3578		2.3578
HCT116_TRP_4hr_1_Rpb1_1	HCT116-Rpb1	H3K4me3	1	1		8340865	147207	19465	0.0176489		2.32307		7.25672		56.7957		1.25969		0.821629		5.96233		5.96233
HCT116_IAA_1hr_1_Rpb1_1	HCT116-Rpb1	H3K4me3	1	1		11004948	127128	2334	0.0115519		1.26298		3.94526		55.0126		1.19296		0.778103		3.06982		3.06982
HCT116_IAA_4hr_1_Rpb1_1	HCT116-Rpb1	H3K4me3	1	1		4253014	59982	2153	0.0141034		2.76661		8.64222		70.766		1.58733		1.03533		8.94753		8.94753
HCT116_DMSO_0hr_1_H3K4me1_1	HCT116-Rpb1	H3K4me1	1	1		15459104	2618349	107238	0.169373	0.00693688	23.9476	2.72261	1	1	148.554	154500	103.514	153474	1	1	1	1	1
HCT116_TRP_1hr_1_H3K4me1_1	HCT116-Rpb1	H3K4me1	1	1		11451810	2314092	91192	0.202072	0.00796311	27.6348	2.36407	1.15397	0.86831	151.799	155370	106.598	154336	1.02979	1.00562	1.18835	0.873187	1.03077
HCT116_TRP_4hr_1_H3K4me1_1	HCT116-Rpb1	H3K4me1	1	1		15634151	2976105	114174	0.190359	0.00730286	25.0564	2.53842	1.0463	0.932348	149.591	154200	104.504	153171	1.00956	0.99802	1.05631	0.930502	0.993405
HCT116_IAA_1hr_1_H3K4me1_1	HCT116-Rpb1	H3K4me1	1	1		7787099	1452829	61127	0.186569	0.00784978	20.3978	2.46139	0.851769	0.904055	152.047	155220	105.933	154190	1.02336	1.00466	0.871671	0.908271	0.889971
HCT116_IAA_4hr_1_H3K4me1_1	HCT116-Rpb1	H3K4me1	1	1		18869310	2201462	116233	0.116669	0.0061599	22.8864	2.93958	0.955689	1.07969	147.956	154196	103.375	153185	0.998653	0.998116	0.954401	1.07766	1.01603
HCT116_DMSO_0hr_1_H3K36me3_1	HCT116-Rpb1	H3K36me3	1	1		19691561	950725	175866	0.0482808	0.00893103	6.82643	3.50528	1	1	120.314	621.963	75.2745	0.606434	1	1	1	1	1
HCT116_TRP_1hr_1_H3K36me3_1	HCT116-Rpb1	H3K36me3	1	1		15659723	852855	164514	0.0544617	0.0105055	7.44803	3.11886	1.09106	0.889761	120.887	622.604	75.6853	0.602577	1.00546	0.99364	1.09701	0.884103	0.990558
HCT116_TRP_4hr_1_H3K36me3_1	HCT116-Rpb1	H3K36me3	1	1		17804269	1045791	218564	0.0587382	0.0122759	7.73153	4.26702	1.13259	1.21731	116.67	639.271	71.5832	0.620676	0.950962	1.02348	1.07705	1.2459	1.16147
HCT116_IAA_1hr_1_H3K36me3_1	HCT116-Rpb1	H3K36me3	1	1		19940323	1102119	210820	0.0552709	0.0105725	6.04284	3.31514	0.885213	0.945757	119.104	628.134	72.9895	0.609709	0.969644	1.0054	0.858342	0.950865	0.904603
HCT116_IAA_4hr_1_H3K36me3_1	HCT116-Rpb1	H3K36me3	1	1		36380858	1741799	322538	0.0478768	0.0088656	9.39179	4.23078	1.3758	1.20697	117.183	632.38	72.6012	0.625371	0.964486	1.03123	1.32694	1.24466	1.2858
HCT116_DMSO_0hr_1_input	HCT116-Rpb1	input	1	1		27195939	192347	69292	0.00707264	0.00254788					45.0396	1025.61
HCT116_TRP_1hr_1_input	HCT116-Rpb1	input	1	1		42445484	310371	142973	0.00731223	0.00336839					45.2015	1033.23
HCT116_TRP_4hr_1_input	HCT116-Rpb1	input	1	1		30501259	231725	87750	0.00759723	0.00287693					45.0869	1029.96
HCT116_IAA_1hr_1_input	HCT116-Rpb1	input	1	1		29360949	268550	93637	0.0091465	0.00318917					46.1144	1030.22
HCT116_IAA_4hr_1_input	HCT116-Rpb1	input	1	1		37479814	191062	78539	0.00509773	0.0020955					44.5818	1011.21
HCT116_DMSO_0hr_2_H3K27ac_1	HCT116-Rpb1	H3K27ac	2	1		13744519	79592	11308	0.00579082	0.000822728	0.348259	0.619752	0.999367	0.993479	26434	90524.6	19969.1	22147.5	1.00601	1.02424	1.00538	1.01756	1.01147
HCT116_DMSO_0hr_2_H3K27ac_2	HCT116-Rpb1	H3K27ac	2	2		14529812	84246	12111	0.00579815	0.000833528	0.3487	0.627887	1.00063	1.00652	26195.3	89476.3	19730.3	21099.3	0.993986	0.975761	0.994615	0.982123	0.988369
HCT116_TRP_1hr_2_H3K27ac_1	HCT116-Rpb1	H3K27ac	2	1		17282067	132295	17973	0.00765504	0.00103998	0.361193	0.63961	1.03648	1.02531	27086.3	90329.3	20699.9	21564.7	1.04283	0.997284	1.08087	1.02253	1.0517
HCT116_TRP_1hr_2_H3K27ac_2	HCT116-Rpb1	H3K27ac	2	2		14878963	114780	16071	0.00771425	0.00108012	0.363986	0.664295	1.0445	1.06488	26861.7	89684.4	20475.3	20919.8	1.03152	0.967462	1.07741	1.03023	1.05382
HCT116_TRP_4hr_2_H3K27ac_1	HCT116-Rpb1	H3K27ac	2	1		16588855	117297	16220	0.00707083	0.000977765	0.359924	0.628462	1.03284	1.00744	26936.2	90269.9	20574.8	22761.7	1.03653	1.05264	1.07057	1.06047	1.06552
HCT116_TRP_4hr_2_H3K27ac_2	HCT116-Rpb1	H3K27ac	2	2		15155989	105905	14822	0.00698767	0.000977963	0.355691	0.62859	1.02069	1.00765	27078.4	89508.4	20717	22000.3	1.04369	1.01743	1.06529	1.02521	1.04525
HCT116_IAA_1hr_2_H3K27ac_1	HCT116-Rpb1	H3K27ac	2	1		17014224	133473	19232	0.00784479	0.00113035	0.44308	0.824779	1.27146	1.32214	26948.2	89078.2	20540.3	22237.7	1.03479	1.02841	1.3157	1.3597	1.3377
HCT116_IAA_1hr_2_H3K27ac_2	HCT116-Rpb1	H3K27ac	2	2		18830261	143923	18474	0.00764318	0.00098108	0.431692	0.715863	1.23879	1.14755	26646.1	90750.9	20238.2	23910.5	1.01957	1.10577	1.26303	1.26892	1.26598
HCT116_IAA_4hr_2_H3K27ac_1	HCT116-Rpb1	H3K27ac	2	1		16808113	136037	20034	0.00809353	0.00119192	0.437141	0.744098	1.25442	1.19281	26779.3	90521.1	20339.8	22008.6	1.02469	1.01781	1.2854	1.21406	1.24973
HCT116_IAA_4hr_2_H3K27ac_2	HCT116-Rpb1	H3K27ac	2	2		14604326	119715	18028	0.00819723	0.00123443	0.442742	0.770633	1.2705	1.23535	26668.8	88624.8	20229.3	20112.2	1.01912	0.930115	1.29479	1.14901	1.2219
HCT116_DMSO_0hr_2_H3K36me3_1	HCT116-Rpb1	H3K36me3	2	1		11972574	112978	14162	0.0094364	0.00118287	0.567505	0.891043	1	1	182.057	656.798	0.0281606	0.00960554	1	1	1	1	1
HCT116_TRP_1hr_2_H3K36me3_1	HCT116-Rpb1	H3K36me3	2	1		12903330	136562	13341	0.0105835	0.00103392	0.499366	0.635883	0.879933	0.713639	178.993	620.914	0.0280272	0.00902956	0.995264	0.940037	0.875766	0.670847	0.773306
HCT116_TRP_4hr_2_H3K36me3_1	HCT116-Rpb1	H3K36me3	2	1		13567002	144937	14212	0.0106831	0.00104754	0.543796	0.673312	0.958223	0.755644	179.063	652.388	0.0281485	0.00966383	0.999569	1.00607	0.95781	0.76023	0.85902
HCT116_IAA_1hr_2_H3K36me3_1	HCT116-Rpb1	H3K36me3	2	1		14774100	157598	15779	0.0106672	0.00106802	0.60249	0.779298	1.06165	0.874591	179.777	647.539	0.0280557	0.00968783	0.996273	1.00857	1.05769	0.882083	0.969888
HCT116_IAA_4hr_2_H3K36me3_1	HCT116-Rpb1	H3K36me3	2	1		13033798	133855	13980	0.0102698	0.0010726	0.554686	0.669603	0.977413	0.751483	177.734	626.192	0.0276005	0.00913982	0.98011	0.951515	0.957972	0.715047	0.83651
HCT116_DMSO_0hr_2_H3K4me1_1	HCT116-Rpb1	H3K4me1	2	1		9504964	195959	20669	0.0206165	0.00217455	1.23987	1.63806	1	1	190.251	160950	0.029428	2.35387	1	1	1	1	1
HCT116_TRP_1hr_2_H3K4me1_1	HCT116-Rpb1	H3K4me1	2	1		9081794	170943	13216	0.0188226	0.00145522	0.888118	0.894992	0.716297	0.546372	190.188	155864	0.0297801	2.26663	1.01196	0.962938	0.724866	0.526122	0.625494
HCT116_TRP_4hr_2_H3K4me1_1	HCT116-Rpb1	H3K4me1	2	1		9294371	148304	10534	0.0159563	0.00113337	0.81222	0.728481	0.655082	0.444721	188.756	156910	0.0296722	2.32431	1.0083	0.987445	0.660517	0.439137	0.549827
HCT116_IAA_1hr_2_H3K4me1_1	HCT116-Rpb1	H3K4me1	2	1		10603559	214046	18600	0.0201862	0.00175413	1.14013	1.27993	0.919556	0.781368	191.013	158773	0.029809	2.37541	1.01295	1.00915	0.931462	0.788519	0.859991
HCT116_IAA_4hr_2_H3K4me1_1	HCT116-Rpb1	H3K4me1	2	1		10615528	163663	12551	0.0154173	0.00118232	0.832708	0.738105	0.671607	0.450596	189.41	156155	0.0294137	2.27922	0.999512	0.96829	0.671279	0.436308	0.553793
HCT116_DMSO_0hr_2_H3K4me3_1	HCT116-Rpb1	H3K4me3	2	1		12355254	616549	203531	0.0499018	0.0164732	3.00109	12.4091	1.00227	1.01695	40049.1	126911	33584.1	58534.2	1.00101	0.99976	1.00327	1.01671	1.00999
HCT116_DMSO_0hr_2_H3K4me3_2	HCT116-Rpb1	H3K4me3	2	2		12370668	614527	196992	0.0496761	0.0159241	2.98752	11.9955	0.997734	0.983051	39981.6	126939	33516.6	58562.3	0.998995	1.00024	0.996731	0.983287	0.990009
HCT116_TRP_1hr_2_H3K4me3_1	HCT116-Rpb1	H3K4me3	2	1		13074269	625692	181802	0.0478567	0.0139053	2.25805	8.55208	0.754116	0.700859	39209.2	126250	32822.8	57485.8	0.978314	0.981853	0.737762	0.688141	0.712952
HCT116_TRP_1hr_2_H3K4me3_2	HCT116-Rpb1	H3K4me3	2	2		12434336	610245	185999	0.0490774	0.0149585	2.31565	9.19981	0.773351	0.753941	39794.7	127059	33408.3	58294.8	0.995765	0.995671	0.770076	0.750677	0.760377
HCT116_TRP_4hr_2_H3K4me3_1	HCT116-Rpb1	H3K4me3	2	1		4529170	259254	86962	0.057241	0.0192004	2.91372	12.3412	0.973087	1.01138	41415.2	128528	35053.8	61019.9	1.04481	1.04222	1.01669	1.05408	1.03538
HCT116_TRP_4hr_2_H3K4me3_2	HCT116-Rpb1	H3K4me3	2	2		11744656	612764	180136	0.0521739	0.0153377	2.65579	9.85837	0.886947	0.807912	39638.4	127154	33277	59645.9	0.991853	1.01875	0.87972	0.823059	0.851389
HCT116_IAA_1hr_2_H3K4me3_1	HCT116-Rpb1	H3K4me3	2	1		11546389	537791	160886	0.0465766	0.0139339	2.63068	10.1671	0.878561	0.833213	39958.3	127055	33550.4	60214.6	1	1.02846	0.878561	0.856928	0.867744
HCT116_IAA_1hr_2_H3K4me3_2	HCT116-Rpb1	H3K4me3	2	2		12960777	622670	185221	0.0480426	0.0142909	2.71348	10.4276	0.906215	0.854561	39851.3	126950	33443.4	60109.7	0.996811	1.02667	0.903326	0.877352	0.890339
HCT116_IAA_4hr_2_H3K4me3_1	HCT116-Rpb1	H3K4me3	2	1		11666548	594053	193502	0.0509193	0.0165861	2.75021	10.3544	0.918482	0.848561	39699.7	126774	33260.2	58261.3	0.991352	0.995099	0.910539	0.844402	0.87747
HCT116_IAA_4hr_2_H3K4me3_2	HCT116-Rpb1	H3K4me3	2	2		12486632	627237	196528	0.0502327	0.0157391	2.71313	9.82563	0.906096	0.805229	39671.6	126598	33232.1	58085.3	0.990513	0.992093	0.8975	0.798862	0.848181
HCT116_DMSO_0hr_2_Rpb1_1	HCT116-Rpb1	Rpb1	2	1		8057207	8906	827	0.00110535	0.000102641	0.0664754	0.0773184	0.728551	0.757881	6669.26		1.0316		1.01252		0.737671		0.737671
HCT116_DMSO_0hr_2_Rpb1_2	HCT116-Rpb1	Rpb1	2	2		7953774	15343	1338	0.00192902	0.000168222	0.116011	0.12672	1.27145	1.24212	6504.36		1.0061		0.987483		1.25553		1.25553
HCT116_TRP_1hr_2_Rpb1_1	HCT116-Rpb1	Rpb1	2	1		8546730	13186	778	0.00154281	9.1029e-05	0.0727954	0.0559848	0.797816	0.548768	6881.12		1.07746		1.05753		0.843715		0.843715
HCT116_TRP_1hr_2_Rpb1_2	HCT116-Rpb1	Rpb1	2	2		10074290	12017	520	0.00119284	5.16165e-05	0.0562824	0.0317453	0.616839	0.31117	7494.06		1.17344		1.15173		0.710432		0.710432
HCT116_TRP_4hr_2_Rpb1_1	HCT116-Rpb1	Rpb1	2	1		3541291	9899	354	0.00279531	9.99635e-05	0.142289	0.064252	1.55944	0.629803	6344.24		0.997303		0.978853		1.52646		1.52646
HCT116_TRP_4hr_2_Rpb1_2	HCT116-Rpb1	Rpb1	2	2		4114418	11572	485	0.00281255	0.000117878	0.143166	0.0757667	1.56906	0.742671	6462.52		1.0159		0.997102		1.56451		1.56451
HCT116_IAA_1hr_2_Rpb1_1	HCT116-Rpb1	Rpb1	2	1		7700047	8519	399	0.00110636	5.18179e-05	0.0624879	0.0378098	0.684849	0.370615	7317.86		1.14201		1.12088		0.767635		0.767635
HCT116_IAA_1hr_2_Rpb1_2	HCT116-Rpb1	Rpb1	2	2		11754256	19953	425	0.00169751	3.61571e-05	0.0958768	0.0263827	1.05078	0.258605	5273.29		0.822939		0.807714		0.84873		0.84873
HCT116_IAA_4hr_2_Rpb1_1	HCT116-Rpb1	Rpb1	2	1		3092266	6937	366	0.00224334	0.00011836	0.121165	0.07389	1.32794	0.724276	7861.52		1.22082		1.19824		1.59118		1.59118
HCT116_IAA_4hr_2_Rpb1_2	HCT116-Rpb1	Rpb1	2	2		3519372	8398	460	0.00238622	0.000130705	0.128883	0.081597	1.41252	0.799821	7007.11		1.08814		1.06801		1.50858		1.50858
HCT116_DMSO_0hr_2_input_1	HCT116-Rpb1	input	2	1		21901883	364182	29075	0.0166279	0.00132751					6464.95	68377
HCT116_TRP_1hr_2_input_1	HCT116-Rpb1	input	2	1		17053330	361425	27728	0.0211938	0.00162596					6386.4	68764.6
HCT116_TRP_4hr_2_input_1	HCT116-Rpb1	input	2	1		20912650	410836	32536	0.0196453	0.0015558					6361.39	67508.2
HCT116_IAA_1hr_2_input_1	HCT116-Rpb1	input	2	1		20184071	357362	27662	0.0177051	0.00137049					6407.87	66840.5
HCT116_IAA_4hr_2_input_1	HCT116-Rpb1	input	2	1		18482522	342198	29606	0.0185147	0.00160184					6439.52	68512.5
HCT116_DMSO_0hr_2_H3K27ac_1	HCT116-Rpb1	H3K27ac	2	1.1		26009955	171308	23862.5	0.00658627	0.000917437	0.418412	0.650241	1	1	20913	86627.3	14446.3	19160	1	1	1	1	1
HCT116_TRP_1hr_2_H3K27ac_1	HCT116-Rpb1	H3K27ac	2	1.1		24716995	256616	32631.5	0.0103821	0.0013202	0.487596	0.751098	1.16535	1.15511	17928.8	83862.9	11530.6	16735.2	0.79817	0.873449	0.930146	1.00893	0.969537
HCT116_TRP_4hr_2_H3K27ac_1	HCT116-Rpb1	H3K27ac	2	1.1		2.5604e+07	171250	27234.5	0.00668844	0.00106368	0.375074	0.774856	0.896423	1.19164	26806.8	89904.3	20470	22867.1	1.41697	1.19348	1.2702	1.42221	1.3462
HCT116_IAA_1hr_2_H3K27ac_1	HCT116-Rpb1	H3K27ac	2	1.1		2.89838e+07	309582	35101.5	0.0106812	0.00121107	0.664414	0.931491	1.58794	1.43253	16105.2	82634.5	9774.13	14729.1	0.676582	0.768746	1.07437	1.10125	1.08781
HCT116_IAA_4hr_2_H3K27ac_1	HCT116-Rpb1	H3K27ac	2	1.1		2.41732e+07	185075	31745	0.00765619	0.00131323	0.479148	0.981718	1.14516	1.50978	26248.9	90358.2	19993.2	23361	1.38397	1.21926	1.58486	1.84081	1.71284
HCT116_DMSO_0hr_2_H3K4me3_1	HCT116-Rpb1	H3K4me3	2	1.1		28857102	776897	186392	0.0269222	0.00645914	1.71031	4.57797	1	1	29694	120487	23227.3	53019.8	1	1	1	1	1
HCT116_TRP_1hr_2_H3K4me3_1	HCT116-Rpb1	H3K4me3	2	1.1		2.22605e+07	795298	241779	0.0357269	0.0108614	1.67791	6.17931	0.981053	1.34979	37511.4	125046	31113.3	57918.5	1.33951	1.09239	1.31413	1.47451	1.39432
HCT116_TRP_4hr_2_H3K4me3_2	HCT116-Rpb1	H3K4me3	2	2.1		17563088	758805	241592	0.0432045	0.0137556	2.42282	10.0205	1.4166	2.18885	39517.3	126873	33180.5	59835.5	1.42851	1.12855	2.02362	2.47023	2.24693
HCT116_IAA_1hr_2_H3K4me3_1	HCT116-Rpb1	H3K4me3	2	1.1		2.0105e+07	718860	201650	0.0357553	0.0100299	2.22412	7.71443	1.30042	1.68512	39727.4	126933	33396.3	59027.9	1.4378	1.11332	1.86975	1.87608	1.87291
HCT116_IAA_4hr_2_H3K4me3_1	HCT116-Rpb1	H3K4me3	2	1.1		18206380	743927	249405	0.0408608	0.0136988	2.55719	10.2407	1.49516	2.23694	38690.5	126324	32434.9	59326.7	1.39641	1.11895	2.08786	2.50304	2.29545
HCT116_DMSO_0hr_2_input_2	HCT116-Rpb1	input	2	2		2.47459e+07	389528	34914.5	0.0157411	0.00141092					6466.7	67467.3
HCT116_TRP_1hr_2_input_2	HCT116-Rpb1	input	2	2		22635844	481974	39787	0.0212925	0.0017577					6398.13	67127.7
HCT116_TRP_4hr_2_input_2	HCT116-Rpb1	input	2	2		17600437	313856	24161	0.0178323	0.00137275					6336.85	67037.3
HCT116_IAA_1hr_2_input_2	HCT116-Rpb1	input	2	2		17741886	285220	23067	0.0160761	0.00130014					6331.08	67905.3
HCT116_IAA_4hr_2_input_2	HCT116-Rpb1	input	2	2		20888334	333770	27942	0.0159788	0.00133768					6255.65	66997.2
HCT116_DMSO_0hr_3_H3K27ac_1	HCT116-Rpb1	H3K27ac	3	1		12130965	166380	14186	0.0137153	0.0011694	1.37151	0.217787	0.831028	0.997329	12148.8	91352.4	1.90077	1.32531	1.08617	0.999561	0.90264	0.99689	0.949765
HCT116_DMSO_0hr_4_H3K27ac_1	HCT116-Rpb1	H3K27ac	4	1		17712808	479046	27711	0.0270452	0.00156446	1.92924	0.218954	1.16897	1.00267	10417.6	90884.8	1.59917	1.32647	0.913827	1.00044	1.06824	1.00311	1.03568
HCT116_TRP_1hr_3_H3K27ac_1	HCT116-Rpb1	H3K27ac	3	1		9295900	224161	25549	0.024114	0.00274842	2.182	0.479473	1.32212	2.19569	15707.2	90971.9	2.40407	1.32646	1.37378	1.00043	1.8163	2.19663	2.00646
HCT116_TRP_1hr_4_H3K27ac_1	HCT116-Rpb1	H3K27ac	4	1		8622240	296439	31414	0.0343807	0.00364337	2.29465	0.504399	1.39038	2.30983	14361.5	90493.2	2.22178	1.32279	1.26961	0.997661	1.76524	2.30443	2.03483
HCT116_TRP_4hr_3_H3K27ac_1	HCT116-Rpb1	H3K27ac	3	1		7586276	254935	24162	0.0336048	0.00318496	3.35816	0.631044	2.03479	2.88979	14298.7	90463.8	2.2073	1.30446	1.26134	0.983835	2.56656	2.84308	2.70482
HCT116_TRP_4hr_4_H3K27ac_1	HCT116-Rpb1	H3K27ac	4	1		5771762	201499	22059	0.0349112	0.00382188	3.17336	0.736587	1.92281	3.37311	14572	89515.9	2.27058	1.31191	1.2975	0.989453	2.49485	3.33753	2.91619
HCT116_IAA_1hr_3_H3K27ac_1	HCT116-Rpb1	H3K27ac	3	1		8595370	224579	24502	0.0261279	0.0028506	2.81446	0.596705	1.70535	2.73254	15039.7	90848.1	2.32416	1.32756	1.32812	1.00126	2.2649	2.73598	2.50044
HCT116_IAA_1hr_4_H3K27ac_1	HCT116-Rpb1	H3K27ac	4	1		11529737	194146	19993	0.0168387	0.00173404	2.79749	0.528666	1.69506	2.42096	15519.4	91251.6	2.39541	1.32864	1.36883	1.00208	2.32025	2.42599	2.37312
HCT116_IAA_4hr_3_H3K27ac_1	HCT116-Rpb1	H3K27ac	3	1		8255251	347944	43481	0.0421482	0.00526707	2.77019	0.71667	1.67852	3.2819	14872.9	89777.2	2.27366	1.30936	1.29925	0.987532	2.18083	3.24098	2.71091
HCT116_IAA_4hr_4_H3K27ac_1	HCT116-Rpb1	H3K27ac	4	1		4842306	280951	20637	0.0580201	0.00426181	2.36958	0.38023	1.43578	1.74122	12311.1	88872.9	1.87299	1.28964	1.0703	0.972661	1.53671	1.69361	1.61516
HCT116_DMSO_0hr_3_H3K36me3_1	HCT116-Rpb1	H3K36me3	3	1		13973897	1199521	52169	0.0858401	0.00373332	8.58386	0.695284	1.11755	1.12981	96.7026	657.428	0.0151298	0.00953772	1.02074	0.999484	1.14073	1.12923	1.13498
HCT116_DMSO_0hr_4_H3K36me3_1	HCT116-Rpb1	H3K36me3	4	1		13026849	1237789	49845	0.0950183	0.00382633	6.77804	0.535512	0.882448	0.870189	94.5563	654.163	0.0145151	0.00954756	0.979262	1.00052	0.864148	0.870637	0.867393
HCT116_TRP_1hr_3_H3K36me3_1	HCT116-Rpb1	H3K36me3	3	1		14192397	1205339	56693	0.0849285	0.0039946	7.68491	0.696875	1.00052	1.1324	99.5205	654.849	0.0152321	0.00954831	1.02764	1.00059	1.02817	1.13307	1.08062
HCT116_TRP_1hr_4_H3K36me3_1	HCT116-Rpb1	H3K36me3	4	1		8367099	842715	99248	0.100718	0.0118617	6.72212	1.64217	0.875168	2.66847	94.1462	660.699	0.0145648	0.00965779	0.982615	1.01207	0.859953	2.70067	1.78031
HCT116_TRP_4hr_3_H3K36me3_1	HCT116-Rpb1	H3K36me3	3	1		12326451	1315402	50058	0.106714	0.00406102	10.664	0.804621	1.38837	1.30748	96.5842	661.295	0.0149098	0.00953563	1.00589	0.999266	1.39656	1.30652	1.35154
HCT116_TRP_4hr_4_H3K36me3_1	HCT116-Rpb1	H3K36me3	4	1		9829565	1043993	107902	0.106209	0.0109773	9.65425	2.11564	1.25691	3.43784	95.3492	662.421	0.0148571	0.00970814	1.00234	1.01734	1.25984	3.49746	2.37865
HCT116_IAA_1hr_3_H3K36me3_1	HCT116-Rpb1	H3K36me3	3	1		10900478	1071176	38258	0.0982687	0.00350975	10.5854	0.734683	1.37813	1.19383	96.917	649.334	0.0149771	0.0094887	1.01043	0.994347	1.39251	1.18708	1.2898
HCT116_IAA_1hr_4_H3K36me3_1	HCT116-Rpb1	H3K36me3	4	1		9315315	450513	39164	0.0483626	0.00420426	8.03468	1.28178	1.04605	2.08284	96.63	667.402	0.0149148	0.00971751	1.00623	1.01832	1.05257	2.12101	1.58679
HCT116_IAA_4hr_3_H3K36me3_1	HCT116-Rpb1	H3K36me3	3	1		10936219	1844417	87931	0.168652	0.00804035	11.0847	1.09402	1.44314	1.77774	97.1621	661.812	0.0148534	0.00965221	1.00209	1.01148	1.44615	1.79815	1.62215
HCT116_IAA_4hr_4_H3K36me3_1	HCT116-Rpb1	H3K36me3	4	1		7329545	1283137	79308	0.175064	0.0108203	7.14971	0.965365	0.930837	1.56868	93.0247	665.514	0.0141526	0.00965732	0.954805	1.01202	0.888768	1.58754	1.23815
HCT116_DMSO_0hr_3_H3K4me3_1	HCT116-Rpb1	H3K4me3	3	1		8835157	4403446	278283	0.4984	0.0314972	49.8391	5.86596	1.15585	1.14751	30413.9	128254	24022.4	59325.1	1.01471	0.998952	1.17285	1.14631	1.15958
HCT116_DMSO_0hr_4_H3K4me3_1	HCT116-Rpb1	H3K4me3	4	1		7394111	3772949	230236	0.510264	0.0311378	36.3992	4.35787	0.844153	0.852493	29840.4	127966	23326	59449.6	0.985293	1.00105	0.831739	0.853386	0.842562
HCT116_TRP_1hr_3_H3K4me3_1	HCT116-Rpb1	H3K4me3	3	1		7876580	4494332	273457	0.570594	0.0347177	51.6313	6.05665	1.19741	1.18481	30402	128407	23868.5	59824.3	1.00821	1.00736	1.20723	1.19353	1.20038
HCT116_TRP_1hr_4_H3K4me3_1	HCT116-Rpb1	H3K4me3	4	1		7877405	5736344	352766	0.728202	0.044782	48.6018	6.19975	1.12715	1.2128	30132.5	128317	23668.5	59906.4	0.999758	1.00874	1.12688	1.2234	1.17514
HCT116_TRP_4hr_3_H3K4me3_1	HCT116-Rpb1	H3K4me3	3	1		4606224	3287266	182138	0.713657	0.0395417	71.3166	7.8345	1.65394	1.53259	29859	127554	23381.1	58204.2	0.987621	0.980076	1.63347	1.50206	1.56776
HCT116_TRP_4hr_4_H3K4me3_1	HCT116-Rpb1	H3K4me3	4	1		4072917	4114248	234190	1.01015	0.0574993	91.8206	11.0818	2.12946	2.16783	30033.3	127368	23615.5	59134.9	0.997522	0.99575	2.12418	2.15862	2.1414
HCT116_IAA_1hr_3_H3K4me3_1	HCT116-Rpb1	H3K4me3	3	1		6168504	3406872	188002	0.552301	0.0304777	59.493	6.37978	1.37974	1.24802	29019.6	125376	22548.6	56943.8	0.952454	0.958854	1.31413	1.19667	1.2554
HCT116_IAA_1hr_4_H3K4me3_1	HCT116-Rpb1	H3K4me3	4	1		9424041	3900524	213161	0.413891	0.0226189	68.7614	6.89594	1.59468	1.34899	30474.8	127808	23996	59127.2	1.01359	0.995619	1.61636	1.34308	1.47972
HCT116_IAA_4hr_3_H3K4me3_1	HCT116-Rpb1	H3K4me3	3	1		6271926	7288881	395876	1.16214	0.0631187	76.382	8.58832	1.77142	1.68006	29520.8	127480	22979.3	58914.2	0.970649	0.992032	1.71942	1.66667	1.69305
HCT116_IAA_4hr_4_H3K4me3_1	HCT116-Rpb1	H3K4me3	4	1		3463780	3734566	215442	1.07818	0.0621985	44.0334	5.54922	1.0212	1.08554	29524.4	127724	22951.4	58811.4	0.969468	0.990302	0.990023	1.07502	1.03252
HCT116_DMSO_0hr_3_input_1	HCT116-Rpb1	input	3	1		18975360	189757	101888	0.0100002	0.00536949					6391.51	68929.3
HCT116_DMSO_0hr_4_input_1	HCT116-Rpb1	input	4	1		30670350	429954	219145	0.0140186	0.00714517					6514.36	68516.2
HCT116_TRP_1hr_3_input_1	HCT116-Rpb1	input	3	1		24869141	274837	142554	0.0110513	0.00573216					6533.58	68582.7
HCT116_TRP_1hr_4_input_1	HCT116-Rpb1	input	4	1		17846123	267389	128906	0.014983	0.00722319					6463.97	68411
HCT116_TRP_4hr_3_input_1	HCT116-Rpb1	input	3	1		27402118	274210	138302	0.0100069	0.00504713					6477.9	69349.9
HCT116_TRP_4hr_4_input_1	HCT116-Rpb1	input	4	1		24873373	273640	129059	0.0110013	0.00518864					6417.76	68233.6
HCT116_IAA_1hr_3_input_1	HCT116-Rpb1	input	3	1		20636815	191581	98587	0.00928346	0.00477724					6471.03	68432.4
HCT116_IAA_1hr_4_input_1	HCT116-Rpb1	input	4	1		27064419	162907	88772	0.00601923	0.00328003					6478.8	68680.4
HCT116_IAA_4hr_3_input_1	HCT116-Rpb1	input	3	1		22931086	348894	168529	0.0152149	0.00734937					6541.42	68565.9
HCT116_IAA_4hr_4_input_1	HCT116-Rpb1	input	4	1		27804373	680802	311646	0.0244854	0.0112085					6572.99	68913
HCT116_DMSO_0hr_3_Rpb1_1	HCT116-Rpb1	Rpb1	3	1		4807836	67749	1088	0.0140914	0.000226297	1.40911		0.929363		8170.4		1.27832		1.06777		0.992344		0.992344
HCT116_DMSO_0hr_4_Rpb1_1	HCT116-Rpb1	Rpb1	4	1		4852590	110428	712	0.0227565	0.000146726	1.62331		1.07064		7270.4		1.11606		0.926124		0.991543		0.991543
HCT116_TRP_1hr_3_Rpb1_1	HCT116-Rpb1	Rpb1	3	1		3759951	62228	893	0.0165502	0.000237503	1.49758		0.987709		8455.18		1.29411		1.04605		1.03319		1.03319
HCT116_TRP_1hr_4_Rpb1_1	HCT116-Rpb1	Rpb1	4	1		2095648	74790	1325	0.0356882	0.000632263	2.38191		1.57096		7628.64		1.18018		1.01677		1.59731		1.59731
HCT116_TRP_4hr_3_Rpb1_1	HCT116-Rpb1	Rpb1	3	1		2740906	99443	1599	0.0362811	0.000583384	3.62561		2.39123		7392.85		1.14124		0.843241		2.01638		2.01638
HCT116_TRP_4hr_4_Rpb1_1	HCT116-Rpb1	Rpb1	4	1		985844	26765	578	0.0271493	0.0005863	2.46782		1.62762		10047.4		1.56555		1.02715		1.67182		1.67182
HCT116_IAA_1hr_3_Rpb1_1	HCT116-Rpb1	Rpb1	3	1		1984277	38106	477	0.019204	0.00024039	2.06862		1.36434		9595.1		1.48278		0.990595		1.3515		1.3515
HCT116_IAA_1hr_4_Rpb1_1	HCT116-Rpb1	Rpb1	4	1		4158781	39739	2473	0.00955544	0.000594645	1.58749		1.04701		9789.04		1.51093		1.13265		1.18589		1.18589
HCT116_IAA_4hr_3_Rpb1_1	HCT116-Rpb1	Rpb1	3	1		2724861	114810	920	0.0421343	0.000337632	2.76928		1.82644		7568.65		1.15703		1.00809		1.84122		1.84122
HCT116_IAA_4hr_4_Rpb1_1	HCT116-Rpb1	Rpb1	4	1		3132629	162789	2230	0.0519656	0.000711862	2.12231		1.39974		7483.13		1.13847		1		1.39974		1.39974
HeLa-S3_TRP_0hr_1_input_DSG-FA	HeLa-S3	input	1	1		20764897	52348	600328	0.00252099	0.0289107					15395.5
HeLa-S3_TRP_0hr_2_input_DSG-FA	HeLa-S3	input	2	1		14652613	41972	466617	0.00286447	0.0318453					15391.5
HeLa-S3_TRP_0hr_1_Rpb1_DSG-FA	HeLa-S3	Rpb1	1	1		11813620	12549	122904	0.00106225	0.0104036	0.421362		0.899092		21433.4		6037.97		1.05484		0.948398		0.948398
HeLa-S3_TRP_0hr_2_Rpb1_DSG-FA	HeLa-S3	Rpb1	2	1		5383291	7956	67369	0.00147791	0.0125145	0.515944		1.10091		20801.6		5410.16		0.94516		1.04053		1.04053
LP100_HeLa-S3_0TSA_100DMSO_spike1_H3K27ac	HeLa-S3	H3K27ac	1	1		7404236	193175	61968	0.0260898	0.00836926	0.593856	12.6334			246.454	109336	198.789	26755.1	1.85841	1.03427	1	1	1
LP100_HeLa-S3_0TSA_100DMSO_spike1_input	HeLa-S3	input	1	1		9372457	411759	6209	0.0439329	0.000662473					47.6644	82580.4
LP100_HeLa-S3_25TSA_75DMSO_spike1_H3K27ac	HeLa-S3	H3K27ac	1	1		14881450	106448	30475	0.00715307	0.00204785	0.148944	2.76091			209.499	109623	161.21	28574.6	1.50709	1.1046	0.20332	0.233401	0.218361
LP100_HeLa-S3_25TSA_75DMSO_spike1_input	HeLa-S3	input	1	1		18173720	872798	13480	0.0480253	0.00074173					48.2892	81048
LP100_HeLa-S3_50TSA_50DMSO_spike1_H3K27ac	HeLa-S3	H3K27ac	1	1		15111403	84839	16751	0.00561424	0.0011085	0.113909	1.54476			164.39	109012	116.444	28689.2	1.08859	1.10903	0.11234	0.131118	0.121729
LP100_HeLa-S3_50TSA_50DMSO_spike1_input	HeLa-S3	input	1	1		14288175	704224	10253	0.0492872	0.000717586					47.9459	80323.1
LP100_HeLa-S3_75TSA_25DMSO_spike1_H3K27ac	HeLa-S3	H3K27ac	1	1		10523434	46346	8454	0.00440408	0.00080335	0.0932801	1.16395			141.6	108526	93.6063	29100.9	0.875092	1.12495	0.0739743	0.100206	0.0870903
LP100_HeLa-S3_75TSA_25DMSO_spike1_input	HeLa-S3	input	1	1		37108379	1752014	25612	0.0472134	0.000690195					47.9936	79424.9
LP100_HeLa-S3_95TSA_5DMSO_spike1_H3K27ac	HeLa-S3	H3K27ac	1	1		14790732	86317	10023	0.00583588	0.000677654	0.11749	0.899901			100.315	106952	51.9228	25562.8	0.485408	0.988175	0.0516762	0.0680574	0.0598668
LP100_HeLa-S3_95TSA_5DMSO_spike1_input	HeLa-S3	input	1	1		14259689	708295	10738	0.0496711	0.000753032					48.3925	81389
LP100_HeLa-S3_100TSA_0DMSO_spike1_H3K27ac	HeLa-S3	H3K27ac	1	1		18112850	129098	15110	0.00712743	0.000834214	0.126115	0.971296			100.732	103010	52.8488	22476.7	0.494064	0.868874	0.0564474	0.0645888	0.0605181
LP100_HeLa-S3_100TSA_0DMSO_spike1_input	HeLa-S3	input	1	1		11488386	649269	9867	0.0565152	0.000858867					47.8829	80533.2
LP100_HeLa-S3_0TSA_100DMSO_spike2_H3K27ac	HeLa-S3	H3K27ac	1	1		7280486	130577	217958	0.0179352	0.0299373	0.631714	15.7063			244.378	109065	196.508	28734	1.83708	1.11076	1	1	1
LP100_HeLa-S3_0TSA_100DMSO_spike2_input	HeLa-S3	input	1	1		21243168	603122	40491	0.0283913	0.00190607					47.8704	80331
LP100_HeLa-S3_25TSA_75DMSO_spike2_H3K27ac	HeLa-S3	H3K27ac	1	1		10775545	53860	65908	0.00499836	0.00611644	0.204372	3.36645			184.292	108659	137.016	29042.9	1.28092	1.1227	0.225612	0.216645	0.221128
LP100_HeLa-S3_25TSA_75DMSO_spike2_input	HeLa-S3	input	1	1		8452950	206735	15358	0.0244571	0.00181688					47.2757	79615.8
LP100_HeLa-S3_50TSA_50DMSO_spike2_H3K27ac	HeLa-S3	H3K27ac	1	1		17364462	60305	63920	0.0034729	0.00368108	0.113711	1.73315			169.322	108935	121.245	27998.5	1.13347	1.08233	0.111053	0.107526	0.10929
LP100_HeLa-S3_50TSA_50DMSO_spike2_input	HeLa-S3	input	1	1		14740183	450187	31307	0.0305415	0.00212392					48.077	80936.7
LP100_HeLa-S3_75TSA_25DMSO_spike2_H3K27ac	HeLa-S3	H3K27ac	1	1		14028426	46124	33901	0.0032879	0.00241659	0.129903	1.30498			113.681	106226	66.1872	24510.7	0.61876	0.947502	0.0692615	0.0708753	0.0700684
LP100_HeLa-S3_75TSA_25DMSO_spike2_input	HeLa-S3	input	1	1		11231049	284263	20798	0.0253105	0.00185183					47.4943	81714.9
LP100_HeLa-S3_95TSA_5DMSO_spike2_H3K27ac	HeLa-S3	H3K27ac	1	1		17700853	77251	38861	0.00436425	0.00219543	0.140338	1.03617			89.5269	104955	41.0983	24777.9	0.384213	0.957833	0.0425438	0.0568298	0.0496868
LP100_HeLa-S3_95TSA_5DMSO_spike2_input	HeLa-S3	input	1	1		13359014	415440	28305	0.0310981	0.00211879					48.4286	80177.2
LP100_HeLa-S3_100TSA_0DMSO_spike2_H3K27ac	HeLa-S3	H3K27ac	1	1		14431192	74623	35897	0.00517095	0.00248746	0.157834	1.0576			85.8468	101858	37.0925	22393.7	0.346765	0.865666	0.0435367	0.0534405	0.0484886
LP100_HeLa-S3_100TSA_0DMSO_spike2_input	HeLa-S3	input	1	1		11651830	381737	27405	0.032762	0.00235199					48.7542	79464.4
LP100_HeLa-S3_0TSA_100DMSO_spike3_H3K27ac	HeLa-S3	H3K27ac	1	1		6023717	1932172	570164	0.320761	0.0946532	0.733238	14.856			233.488	109428	186.2	29876.1	1.74072	1.15491	1	1	1
LP100_HeLa-S3_0TSA_100DMSO_spike3_input	HeLa-S3	input	1	1		5929631	2593965	37780	0.437458	0.00637139					47.2876	79552.2
LP100_HeLa-S3_25TSA_75DMSO_spike3_H3K27ac	HeLa-S3	H3K27ac	1	1		12816634	981174	325294	0.0765547	0.0253806	0.16428	3.64184			229.706	109002	181.587	28101.5	1.69759	1.08631	0.218534	0.230579	0.224556
LP100_HeLa-S3_25TSA_75DMSO_spike3_input	HeLa-S3	input	1	1		7392117	3444738	51517	0.466002	0.00696918					48.1192	80900
LP100_HeLa-S3_50TSA_50DMSO_spike3_H3K27ac	HeLa-S3	H3K27ac	1	1		25671742	1195533	249332	0.04657	0.00971231	0.147868	2.08952			175.529	107119	127.367	27252.9	1.19071	1.05351	0.137982	0.128301	0.133141
LP100_HeLa-S3_50TSA_50DMSO_spike3_input	HeLa-S3	input	1	1		18651895	5874293	86696	0.314943	0.00464811					48.1623	79866.5
LP100_HeLa-S3_75TSA_25DMSO_spike3_H3K27ac	HeLa-S3	H3K27ac	1	1		15128435	671376	110123	0.0443784	0.00727921	0.155568	1.64692			138.357	105588	90.3342	25086.9	0.844502	0.969777	0.102958	0.0930869	0.0980223
LP100_HeLa-S3_75TSA_25DMSO_spike3_input	HeLa-S3	input	1	1		9931269	2833069	43895	0.285268	0.00441988					48.0228	80501.3
LP100_HeLa-S3_95TSA_5DMSO_spike3_H3K27ac	HeLa-S3	H3K27ac	1	1		21748202	772883	144804	0.0355378	0.00665821	0.108491	1.40224			150.914	106561	102.716	25464.9	0.960254	0.984391	0.0783223	0.0846328	0.0814775
LP100_HeLa-S3_95TSA_5DMSO_spike3_input	HeLa-S3	input	1	1		9165066	3002154	43518	0.327565	0.00474825					48.1984	81095.9
LP100_HeLa-S3_100TSA_0DMSO_spike3_H3K27ac	HeLa-S3	H3K27ac	1	1		9506678	761531	48502	0.0801048	0.00510189	0.429733	1.84316			68.9725	97571.3	21.0107	17416.3	0.196421	0.673258	0.0583279	0.0757021	0.067015
LP100_HeLa-S3_100TSA_0DMSO_spike3_input	HeLa-S3	input	1	1		5384736	1003747	14905	0.186406	0.00276801					47.9618	80154.9
LP100_HeLa-S3_0TSA_100DMSO_spike4_H3K27ac	HeLa-S3	H3K27ac	1	1		5998147	1342900	1592446	0.223886	0.26549	0.746159	13.5449			188.998	108028	140.829	26763.5	1.31656	1.03459	1	1	1
LP100_HeLa-S3_0TSA_100DMSO_spike4_input	HeLa-S3	input	1	1		10832788	3250390	212331	0.300051	0.0196008					48.1689	81264.5
LP100_HeLa-S3_25TSA_75DMSO_spike4_H3K27ac	HeLa-S3	H3K27ac	1	1		10788570	1410526	1131471	0.130743	0.104877	0.42694	4.86782			134.633	104748	86.8241	24516.5	0.811687	0.947729	0.352712	0.32921	0.340961
LP100_HeLa-S3_25TSA_75DMSO_spike4_input	HeLa-S3	input	1	1		8105384	2482124	174630	0.306232	0.0215449					47.8094	80231.5
LP100_HeLa-S3_50TSA_50DMSO_spike4_H3K27ac	HeLa-S3	H3K27ac	1	1		10186359	675905	578179	0.0663539	0.0567601	0.20303	2.60029			147.54	106810	99.186	26115.3	0.927254	1.00953	0.191602	0.187327	0.189464
LP100_HeLa-S3_50TSA_50DMSO_spike4_input	HeLa-S3	input	1	1		9270030	3029622	202350	0.326819	0.0218284					48.354	80694.3
LP100_HeLa-S3_75TSA_25DMSO_spike4_H3K27ac	HeLa-S3	H3K27ac	1	1		12838672	480796	442975	0.037449	0.0345032	0.134785	1.7166			152.304	107012	104.104	26406.9	0.973234	1.0208	0.13354	0.125045	0.129293
LP100_HeLa-S3_75TSA_25DMSO_spike4_input	HeLa-S3	input	1	1		8422995	2340263	169300	0.277842	0.0200997					48.1992	80605.6
LP100_HeLa-S3_95TSA_5DMSO_spike4_H3K27ac	HeLa-S3	H3K27ac	1	1		10832957	429558	391480	0.0396529	0.0361379	0.112667	1.5357			147.572	105951	99.2183	25295.8	0.927556	0.977852	0.103008	0.115032	0.10902
LP100_HeLa-S3_95TSA_5DMSO_spike4_input	HeLa-S3	input	1	1		8577268	3018739	201839	0.351946	0.0235319					48.3537	80655.6
LP100_HeLa-S3_100TSA_0DMSO_spike4_H3K27ac	HeLa-S3	H3K27ac	1	1		8630396	659466	386415	0.076412	0.0447737	0.221079	2.03283			102.501	100857	53.875	19935.7	0.503658	0.770647	0.103919	0.112467	0.108193
LP100_HeLa-S3_100TSA_0DMSO_spike4_input	HeLa-S3	input	1	1		8435772	2915674	185801	0.345632	0.0220254					48.6261	80921.1
bias_HCT116_DMSO_0hr_H3K27ac_1	HCT116-Rpb1	H3K27ac				13289691	50924	851036	0.00383184	0.0640373	1.14177	14.6366	0.966948	0.828157	4699.5	52287.5	1084.29	1.38301	1	1	0.966948	0.828157	0.897553
bias_HCT116_TRP_1hr_H3K27ac_1	HCT116-Rpb1	H3K27ac				7526061	40932	931073	0.0054387	0.123713	1.25456	17.0189	1.06246	0.962951	4656.97	50495.7	1466.52	1.38742	1.35252	1.00319	1.43701	0.966023	1.20151
bias_HCT116_TRP_4hr_H3K27ac_1	HCT116-Rpb1	H3K27ac				7605123	21708	619807	0.00285439	0.0814986	0.897384	18.178	0.75998	1.02853	6132.01	52169.6	2853.27	1.54449	2.63147	1.11676	1.99986	1.14862	1.57424
bias_HCT116_IAA_1hr_H3K27ac_1	HCT116-Rpb1	H3K27ac				16847857	52275	1928712	0.00310277	0.114478	0.8777	22.668	0.74331	1.28259	5854.37	48508.8	2100.91	1.27405	1.93759	0.921217	1.44023	1.18154	1.31089
bias_HCT116_IAA_4hr_H3K27ac_1	HCT116-Rpb1	H3K27ac				9071992	53033	785265	0.00584579	0.0865593	1.73258	15.867	1.4673	0.897773	4569.92	51620.9	1009.49	1.37233	0.93102	0.992279	1.36608	0.890842	1.12846
bias_HCT116_DMSO_0hr_input_1	HCT116-Rpb1	input				10339540	34700	45237	0.00335605	0.00437515					3615.21	37807
bias_HCT116_TRP_1hr_input_1	HCT116-Rpb1	input				6743006	29232	49016	0.00433516	0.00726916					3190.45	36395.3
bias_HCT116_TRP_4hr_input_1	HCT116-Rpb1	input				31421724	99946	140875	0.00318079	0.00448336					3278.74	33777.9
bias_HCT116_IAA_1hr_input_1	HCT116-Rpb1	input				12908788	45634	65192	0.00353511	0.0050502					3753.46	38074.4
bias_HCT116_IAA_4hr_input_1	HCT116-Rpb1	input				15231042	51390	83090	0.00337403	0.00545531					3560.43	37615.5
